# microntology: a lightweight, data-driven controlled vocabulary to describe Earth’s microbial habitats

**DOI:** 10.64898/2026.01.12.698811

**Authors:** Anthony Fullam, Vishnu Prasoodanan PK, Michael Kuhn, Peer Bork, Thomas SB Schmidt

## Abstract

**Summary:** We introduce *microntology* v1.0, a pragmatic controlled vocabulary of 148 terms to describe microbial habitats and lifestyles, and provide manually curated *microntology* annotations for >300k metagenomic samples from public repositories.

**Data Availability:** *microntology* controlled vocabulary terms and term hierarchies ^1^, and curated annotations for 305,626 metagenomic samples ^2^ are available via Zenodo and as supplemental tables S1 and S2. User feedback, suggestions and bug reports are welcome under https://github.com/grp-schmidt/microntology/issues.
