## Supplemental Table 1 for "microntology: a lightweight, data-driven controlled vocabulary to describe Earth’s microbial habitats"

category	id	term	display_term	id_hierarchy	ontology_link	host_ncbi_taxonomy_id	crosslink_term	hex_colour	comment
terrestrial	MICRONT:01000000	terrestrial	terrestrial		ENVO:00000446			#07450C
terrestrial	MICRONT:01010000	terrestrial:soil	soil	MICRONT:01000000	ENVO:00001998			#8c510a
terrestrial	MICRONT:01020100	terrestrial:arid	arid	MICRONT:01000000	ENVO:01000230;ENVO:01000179;ENVO:00000097			#dfc27d
terrestrial	MICRONT:01020200	terrestrial:grassland	grassland	MICRONT:01000000	ENVO:00000106;ENVO:01000177			#5aae61
terrestrial	MICRONT:01020201	terrestrial:grassland:pasture	pasture	MICRONT:01000000;MICRONT:01020201	ENVO:00000266		MICRONT:04040000	#758a65
terrestrial	MICRONT:01020300	terrestrial:cropland	cropland	MICRONT:01000000	ENVO:01001244		MICRONT:04040100	#25591f
terrestrial	MICRONT:01020400	terrestrial:forest	forest	MICRONT:01000000	ENVO:00000111;ENVO:01000174			#4d9221	includes woodland
terrestrial	MICRONT:01020500	terrestrial:tundra	tundra	MICRONT:01000000	ENVO:01000180			#728c74
terrestrial	MICRONT:01020600	terrestrial:permafrost	permafrost	MICRONT:01000000	ENVO:00000134			#80cdc1
terrestrial	MICRONT:01020700	terrestrial:wetland	wetland	MICRONT:01000000	ENVO:00000043		MICRONT:02060100;MICRONT:02090000	#065465
terrestrial	MICRONT:01020701	terrestrial:wetland:salt marsh	salt marsh	MICRONT:01000000;MICRONT:01020700	ENVO_00000054		MICRONT:02060100;MICRONT:02090000;MICRONT:02040200;MICRONT:09010103	#9BB2BA
terrestrial	MICRONT:01020702	terrestrial:wetland:mangrove	mangrove	MICRONT:01000000;MICRONT:01020700	ENVO:01000181		MICRONT:02060100;MICRONT:02080100	#06768d
terrestrial	MICRONT:01020703	terrestrial:wetland:peatland	peatland	MICRONT:01000000;MICRONT:01020700	ENVO:00000044		MICRONT:02060100;MICRONT:02090000	#716B56
terrestrial	MICRONT:01030000	terrestrial:subsurface	subsurface	MICRONT:01000000				#543005
terrestrial	MICRONT:01040000	terrestrial:rock	rock	MICRONT:01000000	ENVO:00001995			#7F8386
aquatic	MICRONT:02000000	aquatic	aquatic		ENVO:00002030			#0e87cc
aquatic	MICRONT:02010000	aquatic:fresh water	fresh water	MICRONT:02000000	ENVO:00000873		MICRONT:09010101	#5EAFDD	low salinity (<0.5ppt)
aquatic	MICRONT:02010100	aquatic:fresh water:lacustrine	lake	MICRONT:02000000;MICRONT:02010000	ENVO:01000252; ENVO:00000020		MICRONT:09010101;MICRONT:02060100	#148abe
aquatic	MICRONT:02010101	aquatic:fresh water:lacustrine:lake bed	lake bed	MICRONT:02000000;MICRONT:02010000;MICRONT:02010100	ENVO:00000268		MICRONT:09010101;MICRONT:02060100;MICRONT:02070200;MICRONT:02080300	#6D818C
aquatic	MICRONT:02010200	aquatic:fresh water:fluvial	stream	MICRONT:02000000;MICRONT:02010000	ENVO:01000253; ENVO:00000023		MICRONT:09010101;MICRONT:02060200	#86aba5
aquatic	MICRONT:02010201	aquatic:fresh water:fluvial:stream bed	stream bed	MICRONT:02000000;MICRONT:02010000;MICRONT:02010200	ENVO:00000383		MICRONT:09010101;MICRONT:02060200;MICRONT:02070200;MICRONT:02080300	#688c86
aquatic	MICRONT:02020000	aquatic:marine	marine	MICRONT:02000000	ENVO:00000447			#009dc4
aquatic	MICRONT:02020100	aquatic:marine:sea floor	sea floor	MICRONT:02000000;MICRONT:02020000	ENVO:00000482		MICRONT:02080300	#001a20
aquatic	MICRONT:02030000	aquatic:spring	spring	MICRONT:02000000	ENVO:00000027		MICRONT:02060200	#2e6fff
aquatic	MICRONT:02030100	aquatic:spring:hot spring	hot spring	MICRONT:02000000;MICRONT:02030000	ENVO:00000051		MICRONT:02060200;MICRONT:09010205	#542788
aquatic	MICRONT:02030200	aquatic:spring:hydrothermal vent	hydrothermal vent	MICRONT:02000000;MICRONT:02030000	ENVO:00000215		MICRONT:02080300;MICRONT:02060200;MICRONT:02020100;MICRONT:09010205	#3a243b
aquatic	MICRONT:02030300	aquatic:spring:seep	seep	MICRONT:02000000;MICRONT:02030000	ENVO:01000262		MICRONT:02060200	#afeeee
aquatic	MICRONT:02040100	aquatic:brackish water	brackish	MICRONT:02000000	ENVO:01000322		MICRONT:09010102	#5a5d4b	medium salinity (0.5-30ppt)
aquatic	MICRONT:02040101	aquatic:brackish water:estuary	estuary	MICRONT:02000000;MICRONT:02040100	ENVO:01000020		MICRONT:09010102	#70a5b7
aquatic	MICRONT:02040200	aquatic:saline water	saline	MICRONT:02000000	ENVO:01000307		MICRONT:09010103	#65b4b2	high salinity (30-50 ppt)
aquatic	MICRONT:02040300	aquatic:briny water	brine	MICRONT:02000000	ENVO:00003044		MICRONT:09010104	#175456	very high salinity (>=50 ppt)
aquatic	MICRONT:02050000	aquatic:ice	ice	MICRONT:02000000	ENVO:01000277		MICRONT:09010201	#deebf7
aquatic	MICRONT:02060100	aquatic:lentic	lentic water body	MICRONT:02000000	ENVO:01000617			#148abe	still (non-flowing) water body
aquatic	MICRONT:02060200	aquatic:lotic	lotic water body	MICRONT:02000000	ENVO:01000618			#99CCCC	flowing water body
aquatic	MICRONT:02070100	aquatic:groundwater	groundwater	MICRONT:02000000	ENVO:01001004		MICRONT:01030000;MICRONT:02010000	#187187	includes aquifers
aquatic	MICRONT:02070200	aquatic:sediment	sediment	MICRONT:02000000	ENVO:00002007		MICRONT:02080300	#002d39
aquatic	MICRONT:02080100	aquatic:littoral	littoral	MICRONT:02000000	ENVO:01000125			#99f3ff
aquatic	MICRONT:02080200	aquatic:pelagic	pelagic	MICRONT:02000000	ENVO:01000023			#16d0ff
aquatic	MICRONT:02080201	aquatic:pelagic:epipelagic	epipelagic	MICRONT:02000000;MICRONT:02080200	ENVO:01000035			#a1ecff	depths 0-200m
aquatic	MICRONT:02080202	aquatic:pelagic:mesopelagic	mesopelagic	MICRONT:02000000;MICRONT:02080200	ENVO:01000036			#47daff	depths 200-1000m
aquatic	MICRONT:02080203	aquatic:pelagic:bathypelagic	bathypelagic	MICRONT:02000000;MICRONT:02080200	ENVO:01000037			#00627a	depths 1000-2500m
aquatic	MICRONT:02080204	aquatic:pelagic:abyssal	abyssal	MICRONT:02000000;MICRONT:02080200	ENVO:01000038			#002e39	depths 2500-6000m
aquatic	MICRONT:02080205	aquatic:pelagic:hadal	hadal	MICRONT:02000000;MICRONT:02080200	ENVO:01000039			#000708	depths >6000m
aquatic	MICRONT:02080300	aquatic:benthic	benthic	MICRONT:02000000	ENVO:01000024			#004151
aquatic	MICRONT:02090000	aquatic:paludal	paludal	MICRONT:02000000	ENVO:00000043		MICRONT:01020700;MICRONT:02060100	#097a92
host-associated	MICRONT:03000000	host-associated	host-associated					#c51b7d
host-associated	MICRONT:03010000	host-associated:plant host	plant host	MICRONT:03000000	ENVO:01001001	33090		#62BD69	tax ID points to "Viridiplantae"
host-associated	MICRONT:03010100	host-associated:plant host:rhizosphere	rhizosphere	MICRONT:03000000;MICRONT:03010000	ENVO:00005801;PO:0009005			#30694B
host-associated	MICRONT:03010200	host-associated:plant host:phyllosphere	phyllosphere	MICRONT:03000000;MICRONT:03010000	PO:0006001			#4a7c59
host-associated	MICRONT:03010300	host-associated:plant host:plant litter	plant litter	MICRONT:03000000;MICRONT:03010000	ENVO:01000628			#708C50
host-associated	MICRONT:03020000	host-associated:animal host	animal host	MICRONT:03000000	ENVO:01001002	33208		#de77ae	tax ID for "Metazoa"
host-associated	MICRONT:03020100	host-associated:animal host:mammalian host	mammalian host	MICRONT:03000000;MICRONT:03020000		40674		#f1b6da
host-associated	MICRONT:03020101	host-associated:animal host:mammalian host:porcine host	porcine host	MICRONT:03000000;MICRONT:03020000;MICRONT:03020100		9821		#fde0ef	tax ID for "Suidae"
host-associated	MICRONT:03020110	host-associated:animal host:mammalian host:primate host	primate host	MICRONT:03000000;MICRONT:03020000;MICRONT:03020100		9443		#743b41
host-associated	MICRONT:03020111	host-associated:animal host:mammalian host:primate host:human host	human host	MICRONT:03000000;MICRONT:03020000;MICRONT:03020100;MICRONT:03020110		9606		#9E1C60
host-associated	MICRONT:03020120	host-associated:animal host:mammalian host:ruminant host	ruminant host	MICRONT:03000000;MICRONT:03020000;MICRONT:03020100		9845		#c8ccb0	tax ID for "Ruminantia"
host-associated	MICRONT:03020121	host-associated:animal host:mammalian host:ruminant host:bovine host	bovine host	MICRONT:03000000;MICRONT:03020000;MICRONT:03020100;MICRONT:03020120		27592		#A0522D	tax ID for "Bovinae"
host-associated	MICRONT:03020122	host-associated:animal host:mammalian host:ruminant host:cervid host	cervid host	MICRONT:03000000;MICRONT:03020000;MICRONT:03020100;MICRONT:03020120		9850		#c08552	tax ID for "Cervidae", i.e. deer
host-associated	MICRONT:03020123	host-associated:animal host:mammalian host:ruminant host:ovine host	ovine host	MICRONT:03000000;MICRONT:03020000;MICRONT:03020100;MICRONT:03020120		9935		#fbffdc	tax ID for genus "Ovis", i.e. sheep
host-associated	MICRONT:03020124	host-associated:animal host:mammalian host:ruminant host:caprine host	caprine host	MICRONT:03000000;MICRONT:03020000;MICRONT:03020100;MICRONT:03020120		9922		#d4d6c7	tax ID for genus "Capra", i.e. goats and ibex
host-associated	MICRONT:03020130	host-associated:animal host:mammalian host:carnivore host	carnivore host	MICRONT:03000000;MICRONT:03020000;MICRONT:03020100		33554		#ff7f7f	tax ID for "Carnivora"
host-associated	MICRONT:03020131	host-associated:animal host:mammalian host:carnivore host:canine host	canine host	MICRONT:03000000;MICRONT:03020000;MICRONT:03020100;MICRONT:03020130		9608		#e5cd6c	tax ID for "Canidae", i.e. dogs, wolfs, coyotes and foxes
host-associated	MICRONT:03020132	host-associated:animal host:mammalian host:carnivore host:feline host	feline host	MICRONT:03000000;MICRONT:03020000;MICRONT:03020100;MICRONT:03020130		9681		#B89B83	tax ID for "Felidae", i.e. cats and panthers
host-associated	MICRONT:03020133	host-associated:animal host:mammalian host:carnivore host:ursine host	ursine host	MICRONT:03000000;MICRONT:03020000;MICRONT:03020100;MICRONT:03020130		9632		#4d2b12	tax ID for "Ursidae", i.e. bears
host-associated	MICRONT:03020200	host-associated:animal host:reptilian host	reptilian host	MICRONT:03000000;MICRONT:03020000		32561		#6fb17e	tax ID for "Sauria"; this includes birds
host-associated	MICRONT:03020210	host-associated:animal host:reptilian host:avian host	avian host	MICRONT:03000000;MICRONT:03020000;MICRONT:03020200		8782		#f5c501	tax ID for "Aves"
host-associated	MICRONT:03020300	host-associated:animal host:insect host	insect host	MICRONT:03000000;MICRONT:03020000		50557		#725770	tax ID for "Insecta"
host-associated	MICRONT:03020301	host-associated:animal host:tick host	tick host	MICRONT:03000000;MICRONT:03020000		6935	MICRONT:01000000	#504244	tax ID for "Ixodida"
host-associated	MICRONT:03020400	host-associated:animal host:fish host	fish host	MICRONT:03000000;MICRONT:03020000		7898	MICRONT:02000000	#0143cd	tax ID for "Actinopterygii", i.e. ray-finned fishes
host-associated	MICRONT:03020500	host-associated:animal host:mollusc host	mollusc host	MICRONT:03000000;MICRONT:03020000		6447		#847c80	tax ID for "Mollusca"
host-associated	MICRONT:03020600	host-associated:animal host:coral host	coral host	MICRONT:03000000;MICRONT:03020000	ENVO:00000150	6101	MICRONT:02020000;MICRONT:02080300	#eae8e5	tax ID for "Anthozoa"
host-associated	MICRONT:03020700	host-associated:animal host:sponge host	sponge host	MICRONT:03000000;MICRONT:03020000		6040	MICRONT:02020000;MICRONT:02080300	#eede19	tax ID for "Porifera"
host-associated	MICRONT:03020800	host-associated:animal host:amphibian host	amphibian host	MICRONT:03000000;MICRONT:03020000		8292		#2E7D32	tax ID for "Amphibia"
host-associated	MICRONT:03030100	host-associated:animal host:digestive tract	digestive tract	MICRONT:03000000;MICRONT:03020000	ENVO:01001033;UBERON:0001555			#d6604d
host-associated	MICRONT:03030110	host-associated:animal host:digestive tract:mouth	mouth	MICRONT:03000000;MICRONT:03020000;MICRONT:03030100	ENVO:08000002;UBERON:0000165			#f4a582
host-associated	MICRONT:03030111	host-associated:animal host:digestive tract:mouth:saliva	saliva	MICRONT:03000000;MICRONT:03020000;MICRONT:03030100;MICRONT:03030110	ENVO:02000036;UBERON:0001836			#fddbc7
host-associated	MICRONT:03030112	host-associated:animal host:digestive tract:mouth:ancient dental calculus	ancient dental calculus	MICRONT:03000000;MICRONT:03020000;MICRONT:03030100;MICRONT:03030110			MICRONT:09020402;MICRONT:09090100	#d3ccc6
host-associated	MICRONT:03030120	host-associated:animal host:digestive tract:stomach	stomach	MICRONT:03000000;MICRONT:03020000;MICRONT:03030100	UBERON:0000945			#d6604d
host-associated	MICRONT:03030130	host-associated:animal host:digestive tract:rumen	rumen	MICRONT:03000000;MICRONT:03020000;MICRONT:03030100	UBERON:0007365		MICRONT:03020120	#b2182b
host-associated	MICRONT:03030140	host-associated:animal host:digestive tract:intestine	intestine	MICRONT:03000000;MICRONT:03020000;MICRONT:03030100	ENVO:2100002;UBERON:0000160			#67001f
host-associated	MICRONT:03030141	host-associated:animal host:digestive tract:intestine:feces	feces	MICRONT:03000000;MICRONT:03020000;MICRONT:03030100;MICRONT:03030140	ENVO:00002003			#4A2125
host-associated	MICRONT:03030200	host-associated:animal host:urogenital tract	urogenital tract	MICRONT:03000000;MICRONT:03020000	UBERON:0004122			#762a83
host-associated	MICRONT:03030201	host-associated:animal host:urogenital tract:vagina	vagina	MICRONT:03000000;MICRONT:03020000;MICRONT:03030200	UBERON:0000996			#dc8494
host-associated	MICRONT:03030300	host-associated:animal host:airways	airways	MICRONT:03000000;MICRONT:03020000	UBERON:0001004			#e7d4e8
host-associated	MICRONT:03030400	host-associated:animal host:skin	skin	MICRONT:03000000;MICRONT:03020000	ENVO:2100003;UBERON:0002097			#9970ab
host-associated	MICRONT:03030500	host-associated:animal host:bodily fluid	bodily fluid	MICRONT:03000000;MICRONT:03020000	ENVO:02000019			#F2EAF3
host-associated	MICRONT:03030501	host-associated:animal host:bodily fluid:breast milk	breast milk	MICRONT:03000000;MICRONT:03020000;MICRONT:03030500	ENVO:02000031		MICRONT:03020100	#fdfff5	refers to breast milk only; note that milk as (processed) food stuff is annotated as "anthropogenic:food:dairy product"
host-associated	MICRONT:03030502	host-associated:animal host:bodily fluid:blood	blood	MICRONT:03000000;MICRONT:03020000;MICRONT:03030500	ENVO:02000020			#880808
host-associated	MICRONT:03030503	host-associated:animal host:bodily fluid:cerebrospinal fluid	cerebrospinal fluid	MICRONT:03000000;MICRONT:03020000;MICRONT:03030500	ENVO:02000029			#A291A1
host-associated	MICRONT:03030600	host-associated:animal host:mucosa	mucosa	MICRONT:03000000;MICRONT:03020000	UBERON:0000344			#AE5654
host-associated	MICRONT:03030700	host-associated:animal host:eye	eye	MICRONT:03000000;MICRONT:03020000	UBERON:0000970			#4b7248
anthropogenic	MICRONT:04000000	anthropogenic	anthropogenic		ENVO:01000313			#969696
anthropogenic	MICRONT:04010000	anthropogenic:artificial sample	artificial	MICRONT:04000000				#f5ff00
anthropogenic	MICRONT:04010100	anthropogenic:artificial sample:mock community	mock community	MICRONT:04000000;MICRONT:04010000	ENVO:08000002			#ffff99
anthropogenic	MICRONT:04010200	anthropogenic:artificial sample:negative control	negative control	MICRONT:04000000;MICRONT:04010000	ENVO:01001042			#dbdbdb
anthropogenic	MICRONT:04010300	anthropogenic:artificial sample:controlled environment	controlled environment	MICRONT:04000000;MICRONT:04010000				#2c5252	microcosms and mesocosms
anthropogenic	MICRONT:04020000	anthropogenic:built environment	built environment	MICRONT:04000000			MICRONT:01000000	#bdbdbd
anthropogenic	MICRONT:04020100	anthropogenic:built environment:hospital	hospital environment	MICRONT:04000000;MICRONT:04020000	ENVO:00002173			#986868
anthropogenic	MICRONT:04030000	anthropogenic:wastewater	wastewater	MICRONT:04000000	ENVO:00002001		MICRONT:02000000	#3F829D	generic term to be used when more specific info is not available
anthropogenic	MICRONT:04030100	anthropogenic:wastewater:sewage	sewage	MICRONT:04000000;MICRONT:04030000	ENVO:00002018		MICRONT:02000000	#342f08	unprocessed wastewater (before reaching the treatment plant)
anthropogenic	MICRONT:04030200	anthropogenic:wastewater:sludge	sludge	MICRONT:04000000;MICRONT:04030000	ENVO:00002044			#9fa8a3	Includes also activated sludge (ENVO:00002046)
anthropogenic	MICRONT:04040000	anthropogenic:agriculture	agriculture	MICRONT:04000000	ENVO:00000077			#C3B0A5
anthropogenic	MICRONT:04040100	anthropogenic:agriculture:crop farming	crop farming	MICRONT:04000000;MICRONT:04040000				#eadbad
anthropogenic	MICRONT:04040200	anthropogenic:agriculture:manure	manure	MICRONT:04000000;MICRONT:04040000				#ad900d
anthropogenic	MICRONT:04050000	anthropogenic:mine	mine	MICRONT:04000000	ENVO:00000076		MICRONT:01000000	#060607
anthropogenic	MICRONT:04060000	anthropogenic:food	food	MICRONT:04000000	FOODON:00002403			#2c5d37
anthropogenic	MICRONT:04060100	anthropogenic:food:fermented food	fermented food	MICRONT:04000000;MICRONT:04060000	FOODON:00001258			#c1cbb4
anthropogenic	MICRONT:04060200	anthropogenic:food:dairy product	dairy product	MICRONT:04000000;MICRONT:04060000	FOODON:00001256			#fffaf6
anthropogenic	MICRONT:04060201	anthropogenic:food:dairy product:cheese	cheese	MICRONT:04000000;MICRONT:04060000;MICRONT:04060200			MICRONT:04060100	#ffdd97
anthropogenic	MICRONT:04060300	anthropogenic:food:meat product	meat product	MICRONT:04000000;MICRONT:04060000				#a16868
anthropogenic	MICRONT:04070000	anthropogenic:waste	waste	MICRONT:04000000	ENVO:00002264			#fee391
anthropogenic	MICRONT:04070100	anthropogenic:waste:compost	compost	MICRONT:04000000;MICRONT:04070000	ENVO:00002170			#806347
air	MICRONT:05000000	air	air		ENVO:00002005			#c7e9c0
salinity	MICRONT:09010101	salinity:low salinity	low salinity	MICRONT:09000000;MICRONT:09010100				#d9d9d9	<0.5ppt in water
salinity	MICRONT:09010102	salinity:medium salinity	medium salinity	MICRONT:09000000;MICRONT:09010100				#bdbdbd	0.5-30ppt in water
salinity	MICRONT:09010103	salinity:high salinity	high salinity	MICRONT:09000000;MICRONT:09010100				#737373	30-50ppt in water
salinity	MICRONT:09010104	salinity:very high salinity	very high salinity	MICRONT:09000000;MICRONT:09010100				#525252	>50ppt in water
temperature	MICRONT:09010201	temperature:very low temperature	very low temperature	MICRONT:09000000;MICRONT:09010200	ENVO:01000309;PATO:0001306			#2166ac	<=7 deg C
temperature	MICRONT:09010202	temperature:low temperature	low temperature	MICRONT:09000000;MICRONT:09010200	ENVO:01000309;PATO:0001306			#92c5de	8-19 deg C
temperature	MICRONT:09010203	temperature:medium temperature	medium temperature	MICRONT:09000000;MICRONT:09010200				#f4a582	20-45 deg C
temperature	MICRONT:09010204	temperature:high temperature	high temperature	MICRONT:09000000;MICRONT:09010200	ENVO:01000305			#d6604d	46-64 deg C
temperature	MICRONT:09010205	temperature:very high temperature	very high temperature	MICRONT:09000000;MICRONT:09010200	ENVO:01000318			#b2182b	>=65 deg C
ph	MICRONT:09010301	ph:acidic	acidic	MICRONT:09000000;MICRONT:09010300	ENVO:01000315			#c2a5cf	pH < 6
ph	MICRONT:09010302	ph:neutral ph range	neutral ph range	MICRONT:09000000;MICRONT:09010300				#d9f0d3
ph	MICRONT:09010303	ph:alkaline	alkaline	MICRONT:09000000;MICRONT:09010300	ENVO:01000316			#5aae61	pH > 8
oxygen level	MICRONT:09010401	oxygen level:aerobic	oxic	MICRONT:09000000;MICRONT:09010400				#d6604d	>= 4mg/L
oxygen level	MICRONT:09010402	oxygen level:microaerobic	hypoxic	MICRONT:09000000;MICRONT:09010400				#fddbc7	or hypoxic, <4 mg/L oxygen (but could be 3), see https://www.pnas.org/doi/10.1073/pnas.0803833105
oxygen level	MICRONT:09010403	oxygen level:anaerobic	anoxic	MICRONT:09000000;MICRONT:09010400				#4393c3	or anoxic, <0.5 mg/L oxygen
biofilm	MICRONT:09030000	biofilm	biofilm	MICRONT:09000000	ENVO:00002034			#0ebdaf
biofilm	MICRONT:09030100	biofilm:microbial mat	microbial mat	MICRONT:09000000;MICRONT:09030000	ENVO:01000008			#468179
captivity status	MICRONT:09040100	captivity status:wild	wild	MICRONT:09000000;MICRONT:09040000			MICRONT:03020000	#7a0177	wild animals
captivity status	MICRONT:09040200	captivity status:captive	captive	MICRONT:09000000;MICRONT:09040000			MICRONT:03020000	#ae017e	captive animals (eg in a zoo), but not domesticated
captivity status	MICRONT:09040300	captivity status:domestic	domestic	MICRONT:09000000;MICRONT:09040000			MICRONT:03020000;MICRONT:04040000	#dd3497	includes domesticated animals
captivity status	MICRONT:09040400	captivity status:pet	pet	MICRONT:09000000;MICRONT:09040000			MICRONT:03020000	#f768a1
age group	MICRONT:09020101	age group:infant	infant	MICRONT:09000000;MICRONT:09020100				#fcc5c0	0<age≤2yr old
age group	MICRONT:09020102	age group:child	child	MICRONT:09000000;MICRONT:09020100				#fa9fb5	2<age≤10yrs old
age group	MICRONT:09020103	age group:adolescent	adolescent	MICRONT:09000000;MICRONT:09020100				#f768a1	10<age≤18 yrs old
age group	MICRONT:09020104	age group:adult	adult	MICRONT:09000000;MICRONT:09020100				#dd3497	18<age<65yrs old
age group	MICRONT:09020105	age group:elderly	elderly	MICRONT:09000000;MICRONT:09020100				#ae017e	≥65 yrs old
birth term	MICRONT:09020201	birth term:preterm birth	preterm birth	MICRONT:09000000;MICRONT:09020200				#d4b9da	<37 gestational weeks
birth term	MICRONT:09020202	birth term:full term birth	full term birth	MICRONT:09000000;MICRONT:09020200				#ce1256	>=37 gestational weeks
place of residence	MICRONT:09020301	place of residence:urban	urban dweller	MICRONT:09000000;MICRONT:09020300			MICRONT:09020401	#70786c	subject lives in an urban area (https://en.wikipedia.org/wiki/Urban_area)
place of residence	MICRONT:09020302	place of residence:rural	rural dweller	MICRONT:09000000;MICRONT:09020300				#b8a184	subject lives in a rural area (https://en.wikipedia.org/wiki/Rural_area)
host lifestyle	MICRONT:09020401	host lifestyle:industrialized	industrialized	MICRONT:09000000;MICRONT:09020400				#c51b7d
host lifestyle	MICRONT:09020402	host lifestyle:non-industrialized	non-industrialized	MICRONT:09000000;MICRONT:09020400				#de77ae
host lifestyle	MICRONT:09020403	host lifestyle:hunter-gatherer	hunter-gatherer	MICRONT:09000000;MICRONT:09020400			MICRONT:09020402	#1b7837
host lifestyle	MICRONT:09020404	host lifestyle:traditional agriculturalist	traditional agriculturalist	MICRONT:09000000;MICRONT:09020400			MICRONT:09020402	#5aae61	this includes pastoralists
ancient microbiome	MICRONT:09090100	ancient microbiome	ancient microbiome	MICRONT:09000000				#824b27
contaminated	MICRONT:09090200	contaminated	contaminated	MICRONT:09000000	CHEBI:78298			#FAE500	impacted by a contaminant
00_descriptive_tags	MICRONT:09000000	descriptive tags	descriptive tags						this is a placeholder class to define term hierarchy; do not use for annotations
00_descriptive_tags	MICRONT:09010100	salinity	salinity	MICRONT:09000000					this is a placeholder class to define term hierarchy; do not use for annotations
00_descriptive_tags	MICRONT:09010200	temperature	temperature	MICRONT:09000000					this is a placeholder class to define term hierarchy; do not use for annotations
00_descriptive_tags	MICRONT:09010300	ph	ph	MICRONT:09000000					this is a placeholder class to define term hierarchy; do not use for annotations
00_descriptive_tags	MICRONT:09010400	oxygen level	oxygen level	MICRONT:09000000					this is a placeholder class to define term hierarchy; do not use for annotations
00_descriptive_tags	MICRONT:09040000	captivity status	captivity status	MICRONT:09000000					this is a placeholder class to define term hierarchy; do not use for annotations
00_descriptive_tags	MICRONT:09020100	age group	age group	MICRONT:09000000					this is a placeholder class to define term hierarchy; do not use for annotations
00_descriptive_tags	MICRONT:09020200	birth term	birth term	MICRONT:09000000					this is a placeholder class to define term hierarchy; do not use for annotations
00_descriptive_tags	MICRONT:09020300	place of residence	place of residence	MICRONT:09000000					this is a placeholder class to define term hierarchy; do not use for annotations
00_descriptive_tags	MICRONT:09020400	host lifestyle	host lifestyle	MICRONT:09000000					this is a placeholder class to define term hierarchy; do not use for annotations
